# Genome-wide local ancestry and direct evidence for mitonuclear coadaptation in African hybrid cattle populations (*Bos taurus*/*indicus*)

**DOI:** 10.1101/2021.08.26.457829

**Authors:** James A. Ward, Gillian P. McHugo, Michael J. Dover, Thomas J. Hall, Said Ismael Ng’ang’a, Tad S. Sonstegard, Daniel G. Bradley, Laurent A. F. Frantz, Michael Salter-Townshend, David E. MacHugh

## Abstract

The phenotypic diversity of African cattle reflects adaptation to a wide range of agroecological conditions, human-mediated selection preferences, and complex patterns of admixture between the humpless *Bos taurus* (taurine) and humped *Bos indicus* (zebu) subspecies, which diverged 150-500 thousand years ago. Despite extensive admixture, all African cattle possess taurine mitochondrial haplotypes, even populations with significant zebu biparental and male uniparental nuclear ancestry. This has been interpreted as the result of a human-mediated dispersal ultimately stemming from zebu bulls imported from South Asia during the last three millennia. Here we assess whether ancestry at mitochondrially-targeted nuclear genes in African admixed cattle is impacted by mitonuclear functional interactions. Using high-density SNP data, we find evidence for mitonuclear coevolution across hybrid African cattle populations with a significant increase of taurine ancestry at mitochondrially-targeted nuclear genes. Our results, therefore, support the hypothesis of incompatibility between the taurine mitochondrial genome and the zebu nuclear genome.

**GRAPHICAL SUMMARY:** 

**Highlights:**

• Using high-density genome-wide SNP data, we present evidence for mitonuclear coevolution in hybrid African cattle.
• We observe a significant increase of taurine ancestry across multiple hybrid populations at mitochondrially-targeted nuclear genes.
• Our results provide support for the hypothesis of mitonuclear incompatibility between the zebu nuclear genome and the taurine mitochondrial genome.
