## Supplementary Table 5 for "Genome-wide local ancestry and direct evidence for mitonuclear coadaptation in African hybrid cattle populations (*Bos taurus*/*indicus*)"

### Sheet: Contents
Genome-wide local ancestry and direct evidence for mitonuclear coadaptation in African hybrid cattle populations (Bos taurus/indicus)
James A. Ward, Gillian P. McHugo, Michael J. Dover, Thomas J. Hall, Said Ismael Ismael Ng'ang'a, Tad S. Sonstegard, Daniel G. Bradley, Laurent A. F. Frantz, Michael Salter-Townshend, David E. MacHugh
* Corresponding author: David E. MacHugh
Corresponding author email address:				david.machugh@ucd.ie
Table S5: Bos species mitochondrial genome sequences used for molecular evolution analysis.
Worksheet 1		Bos mtDNA sequences

### Sheet: Bos mtDNA sequences
Sample code	Species/subspecies (breed/population)	Data Source accession code	Associated citation
AB915322	Bos javanicus (lowi)	AB915322	Ishige et al., 2016
AF492350	Bos indicus (Zwergzebu)	AF492350	Hiendleder et al., 2016
AY684273	Bos grunniens	AY684273	Gu et al., 2007
CNS0014601	Bos indicus (Gabrali)	CNS0014601	Iqbal et al., 2019
CNS0014602	Bos indicus (Tharparkar)	CNS0014602	Iqbal et al., 2019
CNS0014603	Bos indicus (Bhagnari)	CNS0014603	Iqbal et al., 2019
CNS0014604	Bos indicus (Cholistani)	CNS0014604	Iqbal et al., 2019
CNS0014605	Bos indicus (Bhagnari)	CNS0014605	Iqbal et al., 2019
CNS0014606	Bos indicus (Bhagnari)	CNS0014606	Iqbal et al., 2019
CNS0014607	Bos indicus (Dhanni)	CNS0014607	Iqbal et al., 2019
CNS0014608	Bos indicus (Cholistani)	CNS0014608	Iqbal et al., 2019
CNS0014609	Bos indicus (Gabrali)	CNS0014609	Iqbal et al., 2019
CNS0014610	Bos indicus (Achai)	CNS0014610	Iqbal et al., 2019
CNS0014611	Bos indicus (Dajal)	CNS0014611	Iqbal et al., 2019
CNS0014612	Bos indicus (Hariana)	CNS0014612	Iqbal et al., 2019
CNS0014613	Bos indicus (Hariana)	CNS0014613	Iqbal et al., 2019
CNS0014614	Bos indicus (Hariana)	CNS0014614	Iqbal et al., 2019
CNS0014615	Bos indicus (Achai)	CNS0014615	Iqbal et al., 2019
CNS0014618	Bos indicus (Dhanni)	CNS0014618	Iqbal et al., 2019
CNS0014619	Bos indicus (Red_Sindhi)	CNS0014619	Iqbal et al., 2019
DQ124389	Bos taurus	DQ124389	Shin, H. D and Kim, L. H, 2005
EF494177	Bos grunniens	EF494177	San et al., 2007
FJ997262	Bos javanicus	FJ997262	Lipinski et al., 2009
GQ464246	Bos grunniens	GQ464246	Wang et al., 2010
GU256940	Bos indicus	GU256940	Wang et al., 2016
GU985279	Bos primigenius	GU985279	Edwards et al., 2010
JN632604	Bos gaurus	JN632604	Hassanin et al., 2012
JN632605	Bos javanicus	JN632605	Hassanin et al., 2012
JN632606	Bos javanicus	JN632606	Hassanin et al., 2012
JN817321	Bos taurus (Domiaty)	JN817321	Bonfiglio et al., 2012
JN817322	Bos taurus (Domiaty)	JN817322	Bonfiglio et al., 2012
JN817323	Bos taurus (Domiaty)	JN817323	Bonfiglio et al., 2012
JN817324	Bos taurus (Domiaty)	JN817324	Bonfiglio et al., 2012
JN817325	Bos taurus (Menofi)	JN817325	Bonfiglio et al., 2012
JN817326	Bos taurus (Menofi)	JN817326	Bonfiglio et al., 2012
JN817327	Bos taurus (Menofi)	JN817327	Bonfiglio et al., 2012
JN817328	Bos taurus (Menofi)	JN817328	Bonfiglio et al., 2012
JN817329	Bos taurus (Menofi)	JN817329	Bonfiglio et al., 2012
JQ437479	Bos primigenius	JQ437479	Zeyland et al., 2013
KM233417	Bos mutus	KM233417	Na et al., 2014
KR011113	Bos grunniens	KR011113	Guo et al., 2015
KR106993	Bos mutus	KR106993	Chunnian et al., 2015
KT184451	Bos taurus (Menofi)	KT184451	Oliviera et al., 2015
KT184452	Bos taurus (Domiaty)	KT184452	Oliviera et al., 2015
KT184456	Bos taurus (Domiaty)	KT184456	Oliviera et al., 2015
KT184457	Bos taurus (Domiaty)	KT184457	Oliviera et al., 2015
KT184462	Bos taurus (Domiaty)	KT184462	Oliviera et al., 2015
KT184463	Bos taurus (Domiaty)	KT184463	Oliviera et al., 2015
KT184471	Bos taurus (Domiaty)	KT184471	Oliviera et al., 2015
KT184472	Bos taurus (Domiaty)	KT184472	Oliviera et al., 2015
KX232521	Bos grunniens	KX232521	Wu, W. 2016
KX575711	Bos indicus (Sahiwal)	KX575711	Srirattana et al., 2017
KY766258	Bos taurus (Holstein)	KY766258	Wang et al., 2017
KY829451	Bos mutus	KY829451	Wu et al., 2018
MF614103	Bos frontalis	MF614103	Wu et al., 2018
MF663794	Bos taurus	MF663794	Guo et al., 2017
MF667929	Bos indicus (Vechur)	MF667929	Meethal et al., 2018
MF959941	Bos frontalis	MF959941	Ren et al., 2018
MG837552	Bos taurus	MG837552	Liu et al., 2018
MK033130	Bos mutus	MK033130	Zhang et al., 2019
MK279400	Bos frontalis	MK279400	Prabhu et al., 2019
MK279401	Bos frontalis	MK279401	Prabhu et al., 2019
MK770201	Bos gaurus	MK770201	Rosli et al., 2019
MN200938	Bos taurus	MN200938	Xia et al., 2019
MT345892	Bos gaurus	MT345892	Kamalakkannan et al., 2020
MT345893	Bos gaurus	MT345893	Kamalakkannan et al., 2020
MT360652	Bos gaurus	MT360652	Kamalakkannan et al., 2020
MT360653	Bos gaurus	MT360653	Kamalakkannan et al., 2020
SRR12452195	African Indicine (Arsi)	SRR12452195	Kim et al., 2020
SRR12452196	African Sanga (Sheko)	SRR12452196	Kim et al., 2020
SRR12452197	African Sanga (Sheko)	SRR12452197	Kim et al., 2020
SRR12452198	African Sanga (Sheko)	SRR12452198	Kim et al., 2020
SRR12452199	African taurine (N'Dama)	SRR12452199	Kim et al., 2020
SRR12452200	African taurine (N'Dama)	SRR12452200	Kim et al., 2020
SRR12452201	African taurine (N'Dama)	SRR12452201	Kim et al., 2020
SRR12452202	African Sanga (Afar)	SRR12452202	Kim et al., 2020
SRR12452203	African Sanga (Afar)	SRR12452203	Kim et al., 2020
SRR12452204	African Sanga (Afar)	SRR12452204	Kim et al., 2020
SRR12452205	African Sanga (Afar)	SRR12452205	Kim et al., 2020
SRR12452206	African Sanga (Afar)	SRR12452206	Kim et al., 2020
SRR12452207	African Sanga (Afar)	SRR12452207	Kim et al., 2020
SRR12452208	African Sanga (Afar)	SRR12452208	Kim et al., 2020
SRR12452209	African Sanga (Afar)	SRR12452209	Kim et al., 2020
SRR12452210	African Sanga (Afar)	SRR12452210	Kim et al., 2020
SRR12452211	African Sanga (Afar)	SRR12452211	Kim et al., 2020
SRR12452212	African Indicine (Mursi)	SRR12452212	Kim et al., 2020
SRR12452213	African Indicine (Mursi)	SRR12452213	Kim et al., 2020
SRR12452214	African Indicine (Mursi)	SRR12452214	Kim et al., 2020
SRR12452215	African Indicine (Mursi)	SRR12452215	Kim et al., 2020
SRR12452216	African Indicine (Mursi)	SRR12452216	Kim et al., 2020
SRR12452217	African Indicine (Arsi)	SRR12452217	Kim et al., 2020
SRR12452218	African Indicine (Mursi)	SRR12452218	Kim et al., 2020
SRR12452219	African Indicine (Mursi)	SRR12452219	Kim et al., 2020
SRR12452220	African Indicine (Mursi)	SRR12452220	Kim et al., 2020
SRR12452221	African Indicine (Mursi)	SRR12452221	Kim et al., 2020
SRR12452222	African Indicine (Mursi)	SRR12452222	Kim et al., 2020
SRR12452223	African Indicine (Kenana)	SRR12452223	Kim et al., 2020
SRR12452224	African Indicine (Kenana)	SRR12452224	Kim et al., 2020
SRR12452225	African Indicine (Kenana)	SRR12452225	Kim et al., 2020
SRR12452226	African Indicine (Kenana)	SRR12452226	Kim et al., 2020
SRR12452227	African Indicine (Goffa)	SRR12452227	Kim et al., 2020
SRR12452228	African Indicine (Arsi)	SRR12452228	Kim et al., 2020
SRR12452229	African Indicine (Goffa)	SRR12452229	Kim et al., 2020
SRR12452230	African Indicine (Goffa)	SRR12452230	Kim et al., 2020
SRR12452231	African Indicine (Goffa)	SRR12452231	Kim et al., 2020
SRR12452232	African Indicine (Goffa)	SRR12452232	Kim et al., 2020
SRR12452233	African Indicine (Butana)	SRR12452233	Kim et al., 2020
SRR12452234	African Indicine (Butana)	SRR12452234	Kim et al., 2020
SRR12452235	African Indicine (Butana)	SRR12452235	Kim et al., 2020
SRR12452236	African Indicine (Butana)	SRR12452236	Kim et al., 2020
SRR12452237	African Indicine (Butana)	SRR12452237	Kim et al., 2020
SRR12452238	African Indicine (Butana)	SRR12452238	Kim et al., 2020
SRR12452239	African Indicine (Barka)	SRR12452239	Kim et al., 2020
SRR12452240	African Indicine (Arsi)	SRR12452240	Kim et al., 2020
SRR12452241	African Indicine (Barka)	SRR12452241	Kim et al., 2020
SRR12452242	African Indicine (Barka)	SRR12452242	Kim et al., 2020
SRR12452243	African Indicine (Barka)	SRR12452243	Kim et al., 2020
SRR12452244	African Indicine (Barka)	SRR12452244	Kim et al., 2020
SRR12452245	African Indicine (Barka)	SRR12452245	Kim et al., 2020
SRR12452246	African Indicine (Barka)	SRR12452246	Kim et al., 2020
SRR12452247	African Indicine (Barka)	SRR12452247	Kim et al., 2020
SRR12452248	African Indicine (Barka)	SRR12452248	Kim et al., 2020
SRR12452249	African Zenga (Horro)	SRR12452249	Kim et al., 2020
SRR12452250	African Zenga (Horro)	SRR12452250	Kim et al., 2020
SRR12452251	African Zenga (Horro)	SRR12452251	Kim et al., 2020
SRR12452252	African Zenga (Horro)	SRR12452252	Kim et al., 2020
SRR12452253	African Zenga (Horro)	SRR12452253	Kim et al., 2020
SRR12452254	African Zenga (Horro)	SRR12452254	Kim et al., 2020
SRR12452255	African Indicine (Arsi)	SRR12452255	Kim et al., 2020
SRR12452256	African Zenga (Horro)	SRR12452256	Kim et al., 2020
SRR12452257	African Zenga (Horro)	SRR12452257	Kim et al., 2020
SRR12452258	African Zenga (Horro)	SRR12452258	Kim et al., 2020
SRR12452259	African Zenga (Horro)	SRR12452259	Kim et al., 2020
SRR12452260	African Zenga (Horro)	SRR12452260	Kim et al., 2020
SRR12452261	African Zenga (Fogera)	SRR12452261	Kim et al., 2020
SRR12452262	African Zenga (Fogera)	SRR12452262	Kim et al., 2020
SRR12452263	African Zenga (Fogera)	SRR12452263	Kim et al., 2020
SRR12452264	African Zenga (Fogera)	SRR12452264	Kim et al., 2020
SRR12452265	African Indicine (Goffa)	SRR12452265	Kim et al., 2020
SRR12452266	African Indicine (Goffa)	SRR12452266	Kim et al., 2020
SRR12452267	African Indicine (Goffa)	SRR12452267	Kim et al., 2020
SRR12452268	African Indicine (Goffa)	SRR12452268	Kim et al., 2020
SRR12452269	African Indicine (Goffa)	SRR12452269	Kim et al., 2020
SRR12452270	African Indicine (Ethiopian_Boran)	SRR12452270	Kim et al., 2020
SRR12452271	African Indicine (Arsi)	SRR12452271	Kim et al., 2020
SRR12452272	African Indicine (Ethiopian_Boran)	SRR12452272	Kim et al., 2020
SRR12452273	African Indicine (Ethiopian_Boran)	SRR12452273	Kim et al., 2020
SRR12452274	African Indicine (Ethiopian_Boran)	SRR12452274	Kim et al., 2020
SRR12452275	African Indicine (Ethiopian_Boran)	SRR12452275	Kim et al., 2020
SRR12452276	African Indicine (Ethiopian_Boran)	SRR12452276	Kim et al., 2020
SRR12452277	African Indicine (Ethiopian_Boran)	SRR12452277	Kim et al., 2020
SRR12452278	African Indicine (Ethiopian_Boran)	SRR12452278	Kim et al., 2020
SRR12452279	African Indicine (Ethiopian_Boran)	SRR12452279	Kim et al., 2020
SRR12452280	African Indicine (Ethiopian_Boran)	SRR12452280	Kim et al., 2020
SRR12452281	African Indicine (Butana)	SRR12452281	Kim et al., 2020
SRR12452282	African Indicine (Arsi)	SRR12452282	Kim et al., 2020
SRR12452283	African Indicine (Butana)	SRR12452283	Kim et al., 2020
SRR12452284	African Indicine (Butana)	SRR12452284	Kim et al., 2020
SRR12452285	African Indicine (Butana)	SRR12452285	Kim et al., 2020
SRR12452286	African Indicine (Butana)	SRR12452286	Kim et al., 2020
SRR12452287	African Indicine (Butana)	SRR12452287	Kim et al., 2020
SRR12452288	African Indicine (Butana)	SRR12452288	Kim et al., 2020
SRR12452289	African Indicine (Butana)	SRR12452289	Kim et al., 2020
SRR12452290	African Indicine (Butana)	SRR12452290	Kim et al., 2020
SRR12452291	African Indicine (Butana)	SRR12452291	Kim et al., 2020
SRR12452292	African Indicine (Butana)	SRR12452292	Kim et al., 2020
SRR12452293	African Indicine (Arsi)	SRR12452293	Kim et al., 2020
SRR12452294	African Indicine (Butana)	SRR12452294	Kim et al., 2020
SRR12452295	African Indicine (Butana)	SRR12452295	Kim et al., 2020
SRR12452296	African Indicine (Butana)	SRR12452296	Kim et al., 2020
SRR12452297	African Zenga (Fogera)	SRR12452297	Kim et al., 2020
SRR12452298	African Indicine (Arsi)	SRR12452298	Kim et al., 2020
V00654	Bos taurus	V00654	Anderson et al., 1982
JQ235521	Syncerus caffer	JQ235521	Heller et al., 2012
References
Taichiro Ishige, Takashi Gakuhari, Kei Hanzawa, Tomohiro Kono, Indra Sunjoto, Jum Rafiah Abdul Sukor, Abdul Hamid Ahmad & Hisashi Matsubayashi (2016) Complete mitochondrial genomes of the tooth of a poached Bornean banteng (Bos javanicus lowi; Cetartiodactyla, Bovidae), Mitochondrial DNA Part A, 27:4, 2453-2454, DOI: 10.3109/19401736.2015.1033694
Hiendleder S, Lewalski H, Janke A. Complete mitochondrial genomes of Bos taurus and Bos indicus provide new insights into intra-species variation, taxonomy and domestication. Cytogenet Genome Res. 2008;120(1-2):150-6. doi: 10.1159/000118756. Epub 2008 Apr 30. PMID: 18467841.
Gu Z, Zhao X, Li N, Wu C. Complete sequence of the yak (Bos grunniens) mitochondrial genome and its evolutionary relationship with other ruminants. Mol Phylogenet Evol. 2007 Jan;42(1):248-55. doi: 10.1016/j.ympev.2006.06.021. Epub 2006 Jul 14. PMID: 16942892.
Iqbal N, Liu X, Yang T, Huang Z, Hanif Q, Asif M, Khan QM, Mansoor S. Genomic variants identified from whole-genome resequencing of indicine cattle breeds from Pakistan. PLoS One. 2019 Apr 11;14(4):e0215065. doi: 10.1371/journal.pone.0215065. PMID: 30973947; PMCID: PMC6459497.
Shin, H.D.; Kim, L.H. Bos taurus mitochondrion, complete genome sequence of Korean cattle, beef cattle and Holstein-Friesian. GenBank 2005, DQ124371–DQ124386.
San,A., Wang,W. and Yu,L. Domestic yak (B. grunniens) genetic features of high altitude adaptation: a viewpoint from the mitochondrial genome. Group of High Altitude Medicine, Beijing Genomics Institute, Beijing Airport Industrial Zone B-6, Beijing,Beijing 101300,China. https://www.ncbi.nlm.nih.gov/nuccore/EF494177
Wang Z, Shen X, Liu B, Su J, Yonezawa T, Yu Y, Guo S, Ho SYW, Vil√† C, Hasegawa M, et al. Phylogeographical analyses of domestic and wild yaks based on mitochondrial DNA: new data and reappraisal. J Biogeography. 2010;37(12):2332‚Äì44.
Edwards CJ, Magee DA, Park SD, McGettigan PA, Lohan AJ, Murphy A, Finlay EK, Shapiro B, Chamberlain AT, Richards MB, Bradley DG, Loftus BJ, MacHugh DE. A complete mitochondrial genome sequence from a mesolithic wild aurochs (Bos primigenius). PLoS One. 2010 Feb 17;5(2):e9255. doi: 10.1371/journal.pone.0009255. PMID: 20174668; PMCID: PMC2822870.
Hassanin A, Delsuc F, Ropiquet A, Hammer C, Jansen van Vuuren B, Matthee C, Ruiz-Garcia M, Catzeflis F, Areskoug V, Nguyen TT, Couloux A. Pattern and timing of diversification of Cetartiodactyla (Mammalia, Laurasiatheria), as revealed by a comprehensive analysis of mitochondrial genomes. C R Biol. 2012 Jan;335(1):32-50. doi: 10.1016/j.crvi.2011.11.002. Epub 2011 Dec 28. PMID: 22226162.
Bonfiglio S, Ginja C, De Gaetano A, Achilli A, Olivieri A, Colli L, Tesfaye K, Agha SH, Gama LT, Cattonaro F, Penedo MC, Ajmone-Marsan P, Torroni A, Ferretti L. Origin and spread of Bos taurus: new clues from mitochondrial genomes belonging to haplogroup T1. PLoS One. 2012;7(6):e38601. doi: 10.1371/journal.pone.0038601. Epub 2012 Jun 7. PMID: 22685589; PMCID: PMC3369859.
Heller R, Br√ºniche-Olsen A, Siegismund HR. Cape buffalo mitogenomics reveals a Holocene shift in the African human-megafauna dynamics. Mol Ecol. 2012 Aug;21(16):3947-59. doi: 10.1111/j.1365-294X.2012.05671.x. Epub 2012 Jun 22. Erratum in: Mol Ecol. 2013 Apr;22(7):2060. PMID: 22725969.
Zeyland, J., Wolko, Ł., Bocianowski, J., Szalata, M., Słomski, R., Dzieduszycki, A.M., Ryba, M., Przystałowska, H., Lipiński, D., 2013. Complete mitochondrial genome of wild aurochs (Bos primigenius) reconstructed from ancient DNA. Polish Journal of Veterinary Sciences 16, 265–273.. doi:10.2478/pjvs-2013-0037
Na RS, Zhao YJ, Gao HJ, An TW, Huang YF, E GX. Complete mitochondrial genome of the Yakow (Bos primigenius taurus‚Äâ√ó‚ÄâBos grunniens) in China. Mitochondrial DNA A DNA Mapp Seq Anal. 2016 Nov;27(6):3826-3827. doi: 10.3109/19401736.2014.953134. Epub 2014 Sep 4. PMID: 25186658.
Guo X, Pei J, Bao P, Chu M, Wu X, Ding X, Yan P. The complete mitochondrial genome of the Qinghai Plateau yak Bos grunniens (Cetartiodactyla: Bovidae). Mitochondrial DNA A DNA Mapp Seq Anal. 2016 Jul;27(4):2889-90. doi: 10.3109/19401736.2015.1060423. Epub 2015 Oct 17. PMID: 26478258.
Chunnian L, Wu X, Ding X, Wang H, Guo X, Chu M, Bao P, Yan P. Characterization of the complete mitochondrial genome sequence of wild yak (Bos mutus). Mitochondrial DNA A DNA Mapp Seq Anal. 2016 Nov;27(6):4266-4267. doi: 10.3109/19401736.2015.1060420. Epub 2016 May 20. PMID: 27206536.
Olivieri A, Gandini F, Achilli A, Fichera A, Rizzi E, Bonfiglio S, Battaglia V, Brandini S, De Gaetano A, El-Beltagi A, Lancioni H, Agha S, Semino O, Ferretti L, Torroni A. Mitogenomes from Egyptian Cattle Breeds: New Clues on the Origin of Haplogroup Q and the Early Spread of Bos taurus from the Near East. PLoS One. 2015 Oct 29;10(10):e0141170. doi: 10.1371/journal.pone.0141170. PMID: 26513361; …
Wu,W. Mitochondrial DNA Polymorphism of Maiwa yak (Bos grunniens). Yak Research Institute, Sichuan Academy of Grassland Sciences, Chengdu, Sichuan 611731, P.R. China https://www.ncbi.nlm.nih.gov/nuccore/KX232521
Srirattana K, McCosker K, Schatz T, St John JC. Cattle phenotypes can disguise their maternal ancestry. BMC Genet. 2017 Jun 26;18(1):59. doi: 10.1186/s12863-017-0523-5. PMID: 28651540; PMCID: PMC5485690.
Wang,J., Kong,M. and Zhao,X. Molecular and bioenergetic differences between bovine cells inherited mitochondrial DNA haplogroups. College of Animal Science and Technology,China Agricultural University, No. 2 Yuanmingyuan West Road,Haidian District, Beijing 100193, China. https://www.ncbi.nlm.nih.gov/nuccore/KY766258.1
Wu, DD., Ding, XD., Wang, S. et al. Pervasive introgression facilitated domestication and adaptation in the Bos species complex. Nat Ecol Evol 2, 1139‚Äì1145 (2018). https://doi.org/10.1038/s41559-018-0562-y
Guo,X., Liu,J., Ding,X. and Yan,P. Characterization of the complete mitochondrial genome of the endangered Qaidam Cattle (Bos Taurus). Lanzhou Institute of Husbandry and Pharmaceutical Sciences, Chinese Academy of Agricultural Sciences,335 Jiangouyan, Qilihe District, Lanzhou, Gansu 730050, China. https://www.ncbi.nlm.nih.gov/nuccore/MF663794.1
Elayadeth‚ÄêMeethal M, Thazhathu Veettil A, Maloney SK, et al. Size does matter: Parallel evolution of adaptive thermal tolerance and body size facilitates adaptation to climate change in domestic cattle. Ecol Evol. 2018;00:1‚Äì13. https://doi.org/10.1002/ ece3.4550.
Ren, Q., Liu, Y., Xie, X. et al. Complete mitochondrial genome of bovine species Gayal (Bos frontalis). Conservation Genet Resour 10, 889‚Äì891 (2018). https://doi.org/10.1007/s12686-017-0889-8
Liu R, Jin L, Long K, Tang Q, Ma J, Wang X, Zhu L, Jiang A, Tang G, Jiang Y, Li X, Li M. Analysis of mitochondrial DNA sequence and copy number variation across five high-altitude species and their low-altitude relatives. Mitochondrial DNA B Resour. 2018 Aug 27;3(2):847-851. doi: 10.1080/23802359.2018.1501285. PMID: 33474342; PMCID: PMC7799994.
Yan Zhang, Qiuying Wu, Liqin Yang, Xuanyu Chen, Chun Wang, Yan Zhang, Yutian Zeng, Ling Xu, Chuanzhi Lu, Changjun Zeng, Guangbin Zhou, Tianzhen Song & Ming Zhang (2019) Characterization of the complete mitochondrial genome sequence of golden wild yak and revealed its phylogenetic relationship with 9 yak subspecies, Mitochondrial DNA Part B, 4:1, 660-661, DOI: 10.1080/23802359.2019.1568215
Prabhu VR, Arjun MS, Bhavana K, Kamalakkannan R, Nagarajan M. Complete mitochondrial genome of Indian mithun, Bos frontalis and its phylogenetic implications. Mol Biol Rep. 2019 Apr;46(2):2561-2566. doi: 10.1007/s11033-019-04675-0. Epub 2019 Feb 14. PMID: 30762166.
Rosli N, Sitam F.T., Japning, Rovie-Ryan,J., Gan,H.M., Lee,Y.P., Ithnin H., Gani M., Abdul Razak M.F.A., Md-Zain,B.M. and Abdullah,M.T. Department of Wildlife and National Parks(DWNP) Peninsular Malaysia, National Wildlife Forensic Laboratory(NWFL), KM10 Jalan Cheras, Cheras, Kuala Lumpur 56100, Malaysia
Xia X, Qu K, Li F, Jia P, Chen Q, Chen N, Zhang J, Chen H, Huang B, Lei C. Abundant Genetic Diversity of Yunling Cattle Based on Mitochondrial Genome. Animals (Basel). 2019 Sep 2;9(9):641. doi: 10.3390/ani9090641. PMID: 31480663; PMCID: PMC6769864.
Kamalakkannan, R., Bhavana, K., Prabhu, V.R. et al. The complete mitochondrial genome of Indian gaur, Bos gaurus and its phylogenetic implications. Sci Rep 10, 11936 (2020). https://doi.org/10.1038/s41598-020-68724-6
Kim, K., Kwon, T., Dessie, T. et al. The mosaic genome of indigenous African cattle as a unique genetic resource for African pastoralism. Nat Genet 52, 1099‚Äì1110 (2020). https://doi.org/10.1038/s41588-020-0694-2
Anderson S, de Bruijn MH, Coulson AR, Eperon IC, Sanger F, Young IG. Complete sequence of bovine mitochondrial DNA. Conserved features of the mammalian mitochondrial genome. J Mol Biol. 1982 Apr 25;156(4):683-717. doi: 10.1016/0022-2836(82)90137-1. PMID: 7120390.
Lipinski,D., Zeyland,J., Kowalska,M., Szalata,M., Dzieduszycki,A.M., Ryba,M.S. and Slomski,R. Biochemistry and Biotechnology, University of Life Sciences, Wolynska 35, Poznan 60-637, Poland https://www.ncbi.nlm.nih.gov/nuccore/FJ997262
